# The E2F4 transcriptional repressor is a key mechanistic regulator of colon cancer resistance to *irinotecan* (CPT-11)

**DOI:** 10.1101/2025.01.22.633435

**Authors:** Junichi Matsubara, Yong Fuga Li, Sanjay Koul, Junko Mukohyama, Luis E. Valencia Salazar, Taichi Isobe, Dalong Qian, Michael F. Clarke, Debashis Sahoo, Russ B. Altman, Piero Dalerba

**Affiliations:** Institute for Stem Cell Biology and Regenerative Medicine, Stanford University, Stanford, CA (USA); Department of Therapeutic Oncology, Graduate School of Medicine, Kyoto University, Kyoto (Japan); Department of Genetics, Stanford University, Stanford, CA (USA); Department of Bioengineering, Stanford University, Stanford, CA (USA); Illumina Inc., San Diego, CA (USA); Center for Discovery and Innovation (CDI), Hackensack Meridian Health (HMH), Nutley, NJ (USA); Department of Biological Sciences and Geology, Queensborough Community College (QCC), The City University of New York (CUNY), Bayside, NY (USA); Department of Pathology and Cell Biology, Columbia University, New York, NY (USA); Herbert Irving Comprehensive Cancer Center (HICCC), Columbia University, New York, NY (USA); Columbia Stem Cell Initiative (CSCI), Columbia University, New York, NY (USA); Department of Surgery, Institute of Medical Science, University of Tokyo, Tokyo (Japan); Department of Cell Biology, Albert Einstein College of Medicine, Bronx, NY (USA); Department of Comprehensive Oncology, Graduate School of Medicine, Kyushu University, Fukuoka (Japan); Department of Computer Science and Engineering, University of California San Diego (UCSD), San Diego, CA (USA); Department of Pediatrics, University of California San Diego (UCSD), San Diego, CA (USA), Department of Medicine (Division of Digestive and Liver Diseases), Columbia University, New York, NY (USA); Digestive and Liver Disease Research Center (DLDRC), Columbia University, New York, NY (USA); Department of Medical Sciences, Hackensack Meridian School of Medicine (HMSOM), Nutley, NJ (USA); Lombardi Comprehensive Cancer Center (LCCC), Georgetown University, Washington, DC (USA)

**Keywords:** colon cancer, cancer stem cells, cancer chemotherapy, drug resistance, irinotecan, E2F4

## Abstract

**Background.** *Colorectal carcinomas* (CRCs) are seldom eradicated by cytotoxic chemotherapy. Cancer cells with stem-like functional properties, often referred to as *“cancer stem cells”* (CSCs), display preferential resistance to several anti-tumor agents used in cancer chemotherapy, but the molecular mechanisms underpinning their selective survival remain only partially understood. **Methods.** In this study, we used *Transcription Factor Target Genes* (TFTG) enrichment analysis to identify transcriptional regulators (activators or repressors) that undergo preferential activation by chemotherapy in CRC cells with a *“bottom-of-the-crypt”* phenotype (EPCAM^+^/CD44^+^/CD166^+^; CSC-enriched) as compared to CRC cells with a *“top-of-the-crypt”* phenotype (EPCAM^+^/CD44^neg^/CD166^neg^; CSC-depleted). The two cell populations were purified in parallel by *fluorescence-activated cell sorting* (FACS) from a *patient-derived xenograft* (PDX) line representative of a moderately differentiated human CRC, following *in vivo* chemotherapy with *irinotecan* (CPT-11). The transcriptional regulators identified as differentially activated were tested for differential expression in normal vs. cancer tissues, and in cell populations enriched in stem/progenitor cell-types as compared to differentiated lineages (goblet cells, enterocytes) in the mouse colon epithelium. Finally, the top candidate was tested for mechanistic contribution to drug-resistance by selective down-regulation using *short-hairpin RNAs* (shRNAs). **Results.** Our analysis identified E2F4 and TFDP1, two core components of the DREAM transcriptional repression complex, as transcriptional modulators preferentially activated by *irinotecan* in EPCAM^+^/CD44^+^/CD166^+^ as compared to EPCAM^+^/CD44^neg^/CD166^neg^ cancer cells. The expression levels of both genes (*E2F4*, *TFDP1*) were found up-regulated in CRCs as compared to human normal colon tissues, and in a sub-population of mouse colon epithelial cells enriched in stem/progenitor elements (Epcam^+^/Cd44^+^/Cd66a^low^/Kit^neg^) as compared to other sub-populations enriched in either goblet cells (Epcam^+^/Cd44^+^/Cd66a^low^/Kit^+^) or enterocytes (Epcam^+^/Cd44^neg^/Cd66a^high^). Most importantly, E2F4 down-regulation using shRNAs dramatically enhanced the sensitivity of human CRCs to *in vivo* treatment with *irinotecan*, across three independent PDX models. **Conclusions.** Our data identified E2F4 and the DREAM repressor complex as critical regulators of human CRC resistance to *irinotecan*, and as candidate targets for the development of chemo-sensitizing agents.
