## Supplementary Table 2 for "The E2F4 transcriptional repressor is a key mechanistic regulator of colon cancer resistance to *irinotecan* (CPT-11)"

### Sheet: Supplementary Table 3
Supplementary Table 2. List of genes identified as transcriptional targets of E2F4 and TFDP1 transcription factors.1
E2F4 targets 2	TFDP1 targets 3
(n = 439)	(n = 310)
ABCA1	ADAL
ACTG1	AFMID		1 As annotated in the TFTG compedium (Li and Altman, BMC Biology, 16:4, 2018)
AFMID	AGFG2		2 Genes included in either of the following two lists within the TFTG compendium:
AHCTF1	AIP			TFTG_LTP_E2F4_1874 (annotation: January 2, 2013)
AKR7A2	ALDH6A1			TFTG_ENCODEnetfilter_E2F4_1874 (annotation: January 2, 2013)
ALDOA	ALG8		3 Genes included in the following list within the TGTF compendium:
ALG5	ANAPC15			TFTG_GSM1208691_TFDP1_7027 (annotation: January 2, 2013)
ALG8	ANKRD32
ANAPC15	ANP32E
ANKRD30BL	AP4B1		Junichi Matsubara, Yong F. Li et al.
ANLN	AP4M1		The E2F4 transcriptional repressor is a key mechanistic regulator of colon cancer resistance to irinotecan (CPT-11).
AP4M1	ARHGAP19
APITD1	ASF1B
ASF1B	ATAD2
ASH2L	ATF5
ASPM	ATM
ATAD2	AURKB
ATAD5	BLM
ATL3	BORA
ATM	BRCA1
AURKB	BRCA2
BARD1	BRIP1
BCR	BRIX1
BIRC5	BUB1B
BLM	C11orf30
BORA	C12orf4
BRCA1	C12orf65
BRD2	C14orf142
BRD8	C19orf40
BRD9	C4orf21
BUB1	CASC5
BUB1B	CASP8AP2
BUB3	CBX5
C10orf88	CCDC77
C11orf10	CCNB1
C11orf82	CCNG2
C14orf80	CDC23
C16orf80	CDC25C
C19orf40	CDC6
C19orf48	CDC7
C1orf35	CDCA2
C21orf58	CDCA3
C22orf25	CDCA5
C22orf29	CDK1
C5orf22	CDK5RAP3
C6orf130	CENPK
C6orf48	CENPL
CALB2	CENPM
CALM1	CENPO
CALR	CENPQ
CASC5	CEP152
CASP2	CEP192
CAV1	CEP57
CBS	CEP89
CBX5	CHEK1
CCDC116	CHEK2
CCDC34	CIDECP
CCHCR1	CIT
CCNA2	CKLF
CCND1	CMC2
CDC25A	CNOT1
CDC25C	COX8A
CDC45	CSTF2T
CDC6	CSTF3
CDC7	CSTF3-AS1
CDCA3	CTDSPL2
CDCA4	DARS2
CDCA5	DCAF16
CDCA7	DCLRE1B
CDCA8	DCP2
CDK1	DDX11
CDK2	DDX11-AS1
CDKN1C	DERL2
CDKN2D	DIAPH3
CDT1	DLEU1
CENPA	DLGAP5
CENPE	DNA2
CENPO	DNAJB9
CENPW	DNAJC9
CEP152	DNAJC9-AS1
CEP55	DSN1
CEP57	DTL
CHEK1	EDC3
CHMP2A	EFCAB7
CIDECP	EMC3
CIT	EME1
CKS1B	EPM2AIP1
CKS2	ERI2
CLSPN	ERP29
CN5H6.4	EXO1
CNTLN	FAM110A
COL4A1	FANCD2
COL4A2	FANCG
COX7C	FBXO5
COX8A	FEN1
CR1L	FLAD1
CRKL	GBA
CSDA	GBAP1
CSF1	GCHFR
CSNK2B	GGCT
CSTF1	GINS3
CSTF3	GMNN
CTCF	GOLT1B
CTDSPL2	GOT1
CYP1B1	GPR19
CYP27B1	H2AFV
DBF4	H2AFX
DCAF16	HAUS8
DDX11	HIST1H2AG
DEK	HIST1H2AH
DEPDC1B	HIST1H2BJ
DGCR8	HIST1H2BK
DHFR	HJURP
DHPS	HMGB2
DIAPH3	HNRNPA0
DIRAS3	HNRNPK
DLEU1	HSCB
DNAJC9	HSPA9
DRG1	IFT80
DROSHA	IL4I1
DSCC1	INCENP
DSN1	INTS7
DTL	IQGAP3
DUOX2	ITGB3BP
DUT	KAZALD1
E2F1	KCTD21-AS1
E2F2	KCTD9
E2F3	KIAA0101
EDC3	KIAA0825
EFCAB7	KIAA1143
EFHC1	KIF15
EIF2B2	KIF18A
EIF4H	KIF18B
EPAS1	KIF23
ERI2	KIF24
ERP29	KIF2C
ESCO2	KNTC1
ESPL1	KPNB1
EXO1	LARP7
EXOSC9	LCMT2
EZH2	LIN52
F3	LMBRD2
FAM200B	LOC100133315
FAM54A	LOC100507250
FAM76B	LOC100507373
FAM82A2	LOC440600
FANCB	LOC442075
FANCD2	LOC81691
FANCI	LRR1
FANCL	LRRC49
FBXO5	LTN1
FDFT1	LUC7L2
FEN1	M6PR
FGF7	MAD2L1
FOXD3	MCM3
FOXM1	MCM5
FPGT	MEPCE
GADD45A	METTL15
GAS2L1	METTL4
GBA	MGME1
GBAP1	MIR611
GEN1	MIS12
GINS2	MLF1IP
GJB2	MLH1
GNB1L	MNS1
GORASP2	MPDU1
GP1BB	MPHOSPH9
GSG2	MRPL13
GTF2H4	MRPL18
GTSE1	MRPL27
GYPC	MSH2
H2AFX	MTBP
H2AFZ	MTFR2
HAUS8	MTHFD1
HCN3	MUT
HIST1H2AB	MXD3
HIST1H2AG	MYO9B
HIST1H2AI	MZT1
HIST1H2AJ	NBR2
HIST1H2AM	NCAPG
HIST1H2BJ	NDC80
HIST1H2BL	NEK2
HIST1H2BM	NOLC1
HIST1H2BO	NPAT
HIST1H3B	NPM1
HIST1H4I	NUDT2
HIST2H2AA3	NUF2
HIST2H2AB	NUMA1
HIST2H2BE	NUP107
HIST2H4A	NUP155
HLTF	NUP62
HMGB1	NUSAP1
HMGB2	OIP5
HMGB3	ORC1
HMGN2	ORMDL2
HMMR	PA2G4
HNF4A	PAGR1
HNRNPUL1	PARPBP
HNRNPUL2	PBK
HPGD	PCNA
HSP90B1	PCNA-AS1
HSPD1	PIK3R3
ID3	PLK1
IL2RA	PLK4
INCENP	PNPLA8
INTS7	POLD3
IQGAP3	POP7
ITGB3BP	PPM1D
JUN	PPWD1
KHDRBS1	PRC1
KIAA0101	PRKCSH
KIAA0895	PRPF38A
KIAA1143	PRR11
KIAA1731	PSMC3IP
KIF14	PTRHD1
KIF15	QPCTL
KIF18B	RAB5B
KIF20A	RACGAP1
KIF22	RAD1
KIF23	RAD51
KIF24	RAD51-AS1
KIF2C	RAD51AP1
KIF4A	RAD54L
KIFC1	RAD9B
KLK3	RBBP4
KRT19	RBL1
LMBRD2	RBM15
LOC100131691	RECQL
LOC81691	RFC1
LRRC14	RFC2
LRRC49	RFC4
LUC7L2	RFC5
LZTR1	RFWD3
MAD2L1	RGS5
MAP3K5	RIC8B
MAP3K7	RNF121
MAPK1	RNF34
MAPRE1	RPA2
MBP	RPA3-AS1
MCM3	RPRD1B
MCM4	RPS13
MCM5	RQCD1
MCM6	RSRC2
MCM7	RTTN
MDC1	SAE1
METTL4	SARNP
MFAP1	SEC11A
MFSD11	SGOL1
MKI67	SIVA1
MLF1IP	SKA1
MLH1	SKA2
MND1	SKP2
MRPL40	SMC4
MSH2	SMCR8
MSH5	SMG9
MT1G	SNRPA
MT3	SNRPB
MTHFD1	SNRPD2
MXD3	SNX5
MYC	SPAG5
MYCL1	SPAG5-AS1
MYCN	SPC25
NAP1L4	SRSF1
NASP	STIL
NCAPG	SUPT16H
NCAPG2	SUV420H2
NCAPH	SYNGR4
NDC80	TBC1D15
NEK2	TBC1D31
NEU1	TCP1
NFE2L1	THAP10
NFKB1	THAP5
NFKB2	THAP8
NFYA	TICRR
NOL3	TIMELESS
NOLC1	TINF2
NUDT15	TIPIN
NUDT2	TK1
NUF2	TMED1
NUP214	TMEM116
NUSAP1	TMEM143
NXT1	TMEM194A
OIP5	TMEM258
ORC1	TOP2A
OSR1	TOP3A
PAQR4	TPM3
PBK	TRIM37
PCNA	TROAP
PCNT	TTF2
PCSK1N	TTI1
PDZD11	TULP3
PGRMC1	UBAP2
PHF19	UBE2C
PI4KA	UBE2T
PIM1	UBR7
PKN2	UNG
PLK1	USP1
PLK4	USP37
PLSCR1	USP5
PNPLA8	VPS29
POLA1	VRK3
POLA2	WARS2
POLD1	WDR62
POLD2	XPO1
POLD3	YEATS4
POLE2	ZFPL1
POLR2A	ZNF473
PPIA	ZNF687
PPIL2	ZWILCH
PPP2R2B	ZWINT
PRC1
PRIM2
PRKCSH
PRKDC
PRPSAP1
PRR11
PTBP1
PTGS2
RAB8A
RABIF
RAD18
RAD51
RAD54L
RANBP1
RB1
RBBP5
RBL1
RBM15
RCC1
RCCD1
RECQL
RECQL4
REL
RFC2
RFC3
RFC4
RIBC1
RIF1
RNPS1
ROCK1P1
RPA3
RPS13
RPS15
RPS20
RPS6
RRM1
RRM2
RTDR1
RTTN
S100A6
SDF2L1
SFPQ
SGOL1
SHC1
SKA1
SKA2
SKP1
SKP2
SLBP
SLC3A2
SMARCA5
SMC1A
SMC2
SMC4
SNAP29
SNHG1
SNIP1
SNX19
SPAG5
SPC24
SPC25
SPN
SRPR
SRRM2
SRSF8
STAM
STIL
STMN1
SUPT4H1
SUZ12
SYCE2
TACC3
TCF19
TEAD4
TERT
TFDP1
TFRC
THAP10
THAP7
TIMELESS
TK1
TMEM116
TMEM126B
TMEM129
TMPO
TOP1
TOP2A
TP53
TP73
TRAF2
TRAIP
TRIB3
TRIM28
TRIM59
TRIP13
TRMT13
TRMT2A
TROAP
TTC24
TTC33
TTK
TUBB
TYMS
UBE2C
UBE2M
UBE2S
UBE2T
UFD1L
UMPS
UNG
USP5
UXT
VCP
VHL
WDR34
WDR67
WDR76
WEE1
WHSC1
XRCC2
YDJC
YPEL1
YWHAH
ZFP36L1
ZFPL1
ZFYVE20
ZNF267
ZNF367
ZWINT
